# CellEKT: A robust chemical proteomics workflow to profile cellular target engagement of kinase inhibitors

**DOI:** 10.1101/2024.10.01.616061

**Authors:** Joel Rüegger, Berend Gagestein, Antonius P. A. Janssen, Alexandra Valeanu, Alger Lazo Mori, Marielle van der Peet, Michael S. Boutkan, Bogdan I. Florea, Alex A. Henneman, Remo Hochstrasser, Haiyan Wang, Paul Westwood, Andreas Topp, Patricia M. Gomez Barila, Jan Paul Medema, Connie R. Jimenez, Bigna Woersdoerfer, Stephan Kirchner, Jitao David Zhang, Uwe Grether, Arne C. Rufer, Mario van der Stelt

**Affiliations:** Department of Molecular Physiology, Leiden Institute of Chemistry, Leiden University & Oncode Institute, Einsteinweg 55, 2333 CC Leiden, The Netherlands; Department Medical Oncology, OncoProteomics Laboratory, Cancer Center Amsterdam, Amsterdam UMC, Location VUmc, Amsterdam, The Netherlands; Roche Pharma Research & Early Development, Roche Innovation Center Basel, F. Hoffmann-La Roche Ltd., 4070 Basel, Switzerland; Bio-Organic Synthesis, Leiden Institute of Chemistry, Leiden University, Einsteinweg 55, 2333 CC Leiden, The Netherlands; Laboratory for Experimental Oncology and Radiobiology, Center for Experimental and Molecular Medicine, Cancer Center Amsterdam, Amsterdam UMC, University of Amsterdam and Oncode Institute, Meibergdreef 9, 1105 AZ Amsterdam, The Netherlands

**Keywords:** CellEKT, cellular target engagement, endogenous kinome profiling, XO44, IC_50_, drug selectivity, broadspectrum kinase probes, chemical proteomics, ABPP

## Abstract

The human genome encodes 518 protein kinases that are pivotal for drug discovery in various therapeutic areas such as cancer and autoimmune disorders. The majority of kinase inhibitors target the conserved ATP-binding pocket, making it difficult to develop selective inhibitors. To characterize and prioritize kinase-inhibiting drug candidates, efficient methods are desired to determine target engagement across the cellular kinome. In this study, we present CellEKT (Cellular Endogenous Kinase Targeting), an optimized and robust chemical proteomics platform for investigating cellular target engagement of endogenously expressed kinases using the sulfonyl fluoride-based probe XO44 and two new probes *ALX005* and *ALX011*. The optimized workflow enabled the determination of the kinome interaction landscape of covalent and non-covalent drugs across over 300 kinases, expressed as half maximum inhibitory concentration (IC50), which were validated using distinct platforms like phosphoproteomics and NanoBRET. With CellEKT, target engagement profiles were linked to their substrate space. CellEKT has the ability to decrypt drug actions and to guide the discovery and development of drugs.

**Graphical abstract:** 
