## Supplementary material for "CellEKT: A robust chemical proteomics workflow to profile cellular target engagement of kinase inhibitors": Table S9. phosphoproteomics_data_midostaurin

### Sheet: Raw Inka
Kinase	InKA_S001_IMAC_veh_1	InKA_S004_IMAC_veh_4	InKA_S002_IMAC_100nM_Mido_2	InKA_S005_IMAC_100nM_Mido_5	InKA_S003_IMAC_10000nM_Mido_3	InKA_S006_IMAC_10000nM_Mido_6		Veh. Average InKA score	100nM Average InKA score	10000 nM Average InKA score		InKA score 100nM/veh	InKA score 10000nM/veh		Detected in ABPP	pIC50 found by XO44 ABPP MV411/HEK
AAK1	6.7082	6.7082	6	6.245	3.60555	3.74166		6.7082	6.1225	3.6736		91.2688	54.7629
ABL1	6.48074	8.06226	7.34847	6.7082	5.47723	5.47723		7.2715	7.02834	5.47723		96.6559	75.3246		YES
AKT1	91.433	81.878	73.973	71.4423	74.2294	67.1714		86.6555	72.7076	70.7004		83.9042	81.5879		YES
AKT2	6	8.3666	7.34847	4.89898	5.47723	6.7082		7.1833	6.12372	6.09271		85.2495	84.8178		YES
ARAF	6.32456	6.32456	5.19615	3	2.64575	2.82843		6.32456	4.09808	2.73709		64.7963	43.2772		YES
ATM	21.8174	15.8114	20.4939	20.5913	12.9615	14.2127		18.8144	20.5426	13.5871		109.185	72.2163		YES
ATR	13.0767	19.8997	12.9615	19.0788	12.7671	14.1421		16.4882	16.0201	13.4546		97.1611	81.6015
AURKA	0	22.6274	0	22.0227	0	0		11.3137	11.0114	0		97.3276	0		YES	5.68248
AURKB	20.6882	20.7364	28.3549	28.775	0	0		20.7123	28.5649	0		137.913	0		YES	7.08365
AURKC	1.73205	0	0	1.41421	0	0		0.866025	0.707107	0		81.6497	0		YES	5.88328
BCKDK	6.32456	5.74456	6.63325	6.32456	5.47723	6.9282		6.03456	6.4789	6.20271		107.363	102.787		YES
BCR	4	3.16228	4.24264	3.74166	0	4		3.58114	3.99215	2		111.477	55.8482		YES
BMP2K	2.44949	3.4641	2.44949	0	1.41421	2		2.9568	1.22474	1.70711		41.4214	57.735
BRAF	9.38083	8.48528	6	5.47723	3.16228	4.69042		8.93306	5.73861	3.92635		64.2402	43.953
BUB1	7.48331	7.2111	6	8.3666	4.89898	6.32456		7.34721	7.1833	5.61177		97.7691	76.3796
CAMK1D	2	1.73205	1.41421	2	0	2		1.86603	1.70711	1		91.4836	53.5898		YES	6.78016
CAMK2A	12.1655	12.49	11.6619	12.1655	0	0		12.3278	11.9137	0		96.6414	0
CAMK2D	13.2288	11.6619	9.32738	7.61577	4.47214	4.24264		12.4453	8.47158	4.35739		68.0703	35.0122		YES	7.27521
CAMK2G	4.69042	4	4	4	2	2.23607		4.34521	4	2.11803		92.0554	48.7441		YES	7.08716
CAMKK1	0	0	0	0	0	1.73205		0	0	0.866025		#DIV/0!	#DIV/0!		YES
CAMKK2	8.3666	7.07107	8.3666	7.74597	3.4641	7.07107		7.71883	8.05628	5.26758		104.372	68.2433		YES	6.06792
CDC42BPG	0	0	0	1	0	0		0	0.5	0		#DIV/0!	#DIV/0!
CDC7	11.8322	8.77496	11.6619	7.54983	6.78233	7.14143		10.3036	9.60587	6.96188		93.2286	67.5677
CDK1	162.173	172.65	161.152	157.766	140.748	138.423		167.411	159.459	139.586		95.2497	83.3788		YES
CDK12	16.7929	14.9666	15.8114	13.4164	11.619	15.9687		15.8797	14.6139	13.7938		92.0286	86.8643		YES
CDK16	7.34847	8.12404	5.47723	5	5.19615	7.74597		7.73625	5.23861	6.47106		67.7151	83.6459		YES
CDK18	5.19615	5.74456	3.31662	4.58258	4.24264	5.74456		5.47036	3.9496	4.9936		72.2	91.2847		YES
CDK2	90.5373	87.1894	83.5703	80.9444	75.2197	78.0769		88.8634	82.2574	76.6483		92.5661	86.2541		YES
CDK3	7.48331	6.7082	8.12404	5.47723	6.9282	7.74597		7.09576	6.80063	7.33708		95.8408	103.401
CDK7	44.1588	28.9137	43.7035	41.4729	34.2929	31.4643		36.5362	42.5882	32.8786		116.564	89.9889		YES
CDK9	0	0	0	6.32456	0	0		0	3.16228	0		#DIV/0!	#DIV/0!		YES
CHEK1	18.5742	20.3961	17.5784	21.3307	14.5945	12.5698		19.4851	19.4546	13.5822		99.8431	69.7053
CIT	6.48074	8.7178	10.0995	8	7.74597	8.7178		7.59927	9.04975	8.23188		119.087	108.325		YES
CLK1	85.44	90.6477	82.7587	71.218	60.3987	82.4621		88.0439	76.9883	71.4304		87.4432	81.1305		YES	5.8095
CLK2	10.9545	10.3923	12.1655	9.64365	7.34847	10.3923		10.6734	10.9046	8.87039		102.166	83.1076		YES
CLK3	6.48074	7.48331	5.47723	6.48074	5.47723	5.47723		6.98203	5.97898	5.47723		85.6339	78.4475		YES
CLK4	15.4272	14	15.4919	13.4164	11.7473	14.2478		14.7136	14.4542	12.9976		98.2366	88.337		YES	6.50767
CSNK1A1	11.8743	11.9583	12.083	10.9087	0	0		11.9163	11.4959	0		96.4719	0		YES
CSNK1D	33.7046	37.55	41.1339	35.8469	30.6594	22.0907		35.6273	38.4904	26.3751		108.036	74.0305		YES
CSNK1E	5.09902	7.34847	4.47214	4.69042	3.87298	3.74166		6.22374	4.58128	3.80732		73.6096	61.1741		YES
CSNK1G2	4.89898	0	0	0	0	0		2.44949	0	0		0	0		YES
DAPK3	0	5	0	4.47214	0	0		2.5	2.23607	0		89.4427	0
DYRK1A	11.7473	14.4914	11.225	9.48683	9.38083	12.6491		13.1194	10.3559	11.015		78.936	83.9597		YES	5.57288
DYRK1B	4.47214	3.4641	3.16228	3.16228	4.47214	4.47214		3.96812	3.16228	4.47214		79.6921	112.702		YES
EEF2K	24.3721	28.4605	20.347	19.4936	19.8997	14.8661		26.4163	19.9203	17.3829		75.4091	65.8037
EIF2AK2	14.5602	12.6095	12.7279	11.8743	10.9545	12.8062		13.5849	12.3011	11.8803		90.5502	87.4528		YES
FGR	0	0	0	0	1.41421	0		0	0	0.707107		#DIV/0!	#DIV/0!		YES
FLT3	8.48528	4.24264	4.69042	5.09902	4.47214	4.89898		6.36396	4.89472	4.68556		76.9131	73.6264		YES	8.15325
GRK2	14.3875	20.445	19.799	12.9228	13.8924	13.1909		17.4163	16.3609	13.5417		93.9404	77.753		YES
GRK5	5.19615	0	4.79583	0	5.38516	4		2.59808	2.39792	4.69258		92.2958	180.618
GRK6	17.8326	10.9545	14.2829	10.5357	17.1464	10.3923		14.3935	12.4093	13.7694		86.2143	95.6638		YES
GSK3A	33.2566	35.2136	27.2947	20.0499	20.0499	25.9808		34.2351	23.6723	23.0153		69.1463	67.2273		YES	5.32788
GSK3B	76.9935	86.2554	77.6144	63.5453	50.2394	62.1128		81.6245	70.5798	56.1761		86.469	68.8226		YES	4.66253
GTF2F1	6.48074	4.24264	0	0	0	3.60555		5.36169	0	1.80278		0	33.6233
HCK	2.44949	3	1.41421	2.23607	1.73205	1.73205		2.72474	1.82514	1.73205		66.9839	63.5674		YES
HIPK1	3.74166	2.82843	4.47214	4.89898	4.24264	5.2915		3.28504	4.68556	4.76707		142.633	145.114		YES
HIPK2	0	0	0	27.4955	24.9399	27.5681		0	13.7477	26.254		#DIV/0!	#DIV/0!		YES
IKBKB	12.5698	12.2474	16.8523	11.1355	11.8743	12.9615		12.4086	13.9939	12.4179		112.776	100.075
ILK	4.58258	4.3589	4.12311	4	4.47214	4.3589		4.47074	4.06155	4.41552		90.8475	98.7649		YES
IRAK1	0	0	1.41421	1.41421	0	0		0	1.41421	0		#DIV/0!	#DIV/0!		YES
JAK2	2.82843	3	0	1	0	0		2.91421	0.5	0		17.1573	0		YES
LATS1	4.58258	3.16228	2.82843	3.16228	2.82843	2.82843		3.87243	2.99535	2.82843		77.3508	73.0402		YES
LIMK1	3.60555	3.31662	3.60555	3.4641	2.44949	2		3.46109	3.53483	2.22474		102.13	64.2788		YES
LIMK2	3.60555	0	3.60555	0	0	0		1.80278	1.80278	0		100	0		YES
LYN	13.4164	9.16515	9.53939	8.77496	8.3666	9.53939		11.2908	9.15718	8.953		81.1032	79.2948		YES
MAP2K1	17.0294	14.4222	14.0712	9.94987	6.16441	6.9282		15.7258	12.0106	6.54631		76.3749	41.6278		YES
MAP2K2	14.8324	12.3288	10.247	10.6771	11.5326	8.77496		13.5806	10.462	10.1538		77.0364	74.7666		YES
MAP2K3	6.9282	4.89898	6.48074	4.12311	5.83095	5.83095		5.91359	5.30192	5.83095		89.6566	98.6026		YES
MAP2K4	6.78233	4.3589	6.78233	4.69042	3.74166	5.65685		5.57061	5.73637	4.69926		102.976	84.3579
MAP2K6	12.8452	6.9282	10.3923	9.38083	10.9545	9.16515		9.88672	9.88657	10.0598		99.9985	101.751		YES
MAP2K7	4.3589	4.79583	5	0	6.9282	5.65685		4.57737	2.5	6.29253		54.6166	137.471		YES
MAP3K1	0	3.16228	3.16228	3	3.16228	2.82843		1.58114	3.08114	2.99535		194.868	189.443		YES
MAP3K11	5.91608	5.2915	5.47723	4.58258	5.19615	5.2915		5.60379	5.0299	5.24383		89.7589	93.5764		YES	6.81891
MAP3K2	2	2.82843	0	0	0	0		2.41421	0	0		0	0		YES
MAP3K3	0	4.89898	2	3.4641	0	2		2.44949	2.73205	1		111.536	40.8248		YES
MAP3K6	2.82843	2.44949	2.82843	0	1	2		2.63896	1.41421	1.5		53.5898	56.8406		YES
MAP3K7	7.34847	6.48074	6.7082	7.93725	5.47723	5.65685		6.9146	7.32273	5.56704		105.902	80.5113		YES	6.25333
MAP3K8	5.83095	5.65685	5.2915	4.58258	4.12311	4		5.7439	4.93704	4.06155		85.9527	70.7107
MAP4K1	1.41421	1.41421	2	1	1	1.73205		1.41421	1.5	1.36603		106.066	96.5926		YES
MAP4K2	1	1	1.41421	1	0	1.41421		1	1.20711	0.707107		120.711	70.7107		YES	5.45378
MAP4K4	8.83176	9.16515	6.32456	9.79796	8.83176	8.66025		8.99846	8.06126	8.74601		89.5849	97.1945		YES	5.13344
MAP4K5	2.82843	2.44949	3.4641	2	2	2		2.63896	2.73205	2		103.528	75.7875		YES
MAPK1	78.4857	77.8717	0	36.4966	0	0		78.1787	18.2483	0		23.3418	0		YES
MAPK14	25.4558	19.5959	24.9199	21.8174	13.3041	15.8745		22.5259	23.3686	14.5893		103.741	64.7669		YES
MAPK3	64.8074	63.5453	0	0	0	0		64.1763	0	0		0	0		YES
MAPK6	2	1.41421	0	1.41421	1.41421	1.41421		1.70711	0.707107	1.41421		41.4214	82.8427
MAPK7	0	0	0	0	0	11.9164		0	0	5.95819		#DIV/0!	#DIV/0!		YES
MAPKAPK2	8.12404	7.48331	7.48331	6.9282	0	0		7.80368	7.20576	0		92.338	0
MARK1	2.44949	1	1.73205	0	0	1		1.72474	0.866025	0.5		50.2118	28.9898		YES
MARK2	9.79796	7.93725	7.74597	5.2915	3.4641	4.89898		8.86761	6.51873	4.18154		73.5118	47.1552		YES	7.57537
MARK3	9.48683	8.3666	7.48331	6	5.2915	6.32456		8.92672	6.74166	5.80803		75.5223	65.0634		YES	7.43758
MASTL	3.4641	3.16228	3.16228	3.4641	2.44949	2.44949		3.31319	3.31319	2.44949		100	73.9315		YES
MATK	1	0	0	0	0	1		0.5	0	0.5		0	100		YES
MELK	7.07107	7.93725	7.07107	6.48074	0	1.73205		7.50416	6.7759	0.866025		90.2953	11.5406
MINK1	6.32456	3.4641	5.65685	7.34847	5.91608	5.2915		4.89433	6.50266	5.60379		132.861	114.496		YES	5.0321
MKNK1	4	4.47214	3.4641	4.24264	3.4641	4.24264		4.23607	3.85337	3.85337		90.9658	90.9658		YES
MKNK2	1.41421	1.73205	1.41421	0	0	0		1.57313	0.707107	0		44.949	0
MTOR	33.0908	36.9053	19.6977	25.923	28.8964	36.4417		34.998	22.8103	32.6691		65.1761	93.3454
NEK1	10	9.79796	9.38083	8.7178	5.38516	8.60233		9.89898	9.04931	6.99375		91.4166	70.6512		YES
NEK4	5.09902	5.2915	5.2915	6	3.4641	5.2915		5.19526	5.64575	4.3778		108.671	84.2653
NEK6	14.2829	11.9583	13.9642	9.94987	3.16228	4.24264		13.1206	11.9571	3.70246		91.1322	28.2188
NEK9	25.0799	20.0749	20.0749	20.1494	6	8.3666		22.5774	20.1122	7.1833		89.081	31.8164		YES
NLK	5.83095	5.91608	0	0	0	0		5.87352	0	0		0	0
NME1	3.4641	3.4641	3.16228	3.16228	2.82843	3.16228		3.4641	3.16228	2.99535		91.2871	86.4684		YES
PAK1	37.9473	30.4959	38.5357	24.7386	23.4947	29.3939		34.2216	31.6372	26.4443		92.4479	77.2736		YES
PAK2	43.4511	38.4968	30.9839	32.45	22.0907	33.6749		40.9739	31.7169	27.8828		77.4075	68.0501		YES
PAK4	18.3303	17.3205	19.5959	21.2132	15.6844	18.5472		17.8254	20.4046	17.1158		114.469	96.0192		YES	5.27625
PBK	8	7.48331	7.48331	6.7082	3.16228	3.31662		7.74166	7.09576	3.23945		91.6569	41.8444		YES
PDPK1	9.64365	9	8.48528	8.12404	6.9282	4.79583		9.32183	8.30466	5.86202		89.0883	62.8849
PKMYT1	3.4641	2.44949	2.64575	2.64575	2.64575	2.64575		2.9568	2.64575	2.64575		89.4804	89.4804		YES
PKN1	7.74597	6	5.83095	4.89898	4.47214	5.09902		6.87298	5.36497	4.78558		78.0588	69.6288		YES
PKN2	0	0	2	0	1	1		0	1	1		#DIV/0!	#DIV/0!		YES
PLK1	25.0599	21.4243	24.3311	16.6733	14.5602	15.6844		23.2421	20.5022	15.1223		88.2114	65.0643		YES
PLK4	2	1	1	0	1	1		1.5	0.5	1		33.3333	66.6667		YES	6.3502
PRKAA1	25.4558	30.5941	27.2029	21.4942	22.8473	21.4942		28.025	24.3486	22.1708		86.8816	79.1107		YES
PRKAA2	15.6844	15.9687	15.0997	12.083	7.54983	10.9545		15.8266	13.5914	9.25214		85.8769	58.4596		YES
PRKACA	40.3733	53.2447	43.6348	42.332	43.359	39.2938		46.809	42.9834	41.3264		91.8273	88.2872		YES
PRKACB	8.7178	10	7.54983	7.14143	8.94427	8.7178		9.3589	7.34563	8.83103		78.4882	94.3598		YES
PRKACG	10	9.79796	7.93725	7.14143	8.7178	9.38083		9.89898	7.53934	9.04931		76.1628	91.4166
PRKCA	64.6684	50.951	44.0568	47.0319	47.1169	56.0714		57.8097	45.5443	51.5941		78.7833	89.2483
PRKCB	81.2404	65.238	73.3144	52.9623	46.4758	49.7494		73.2392	63.1383	48.1126		86.2084	65.6924
PRKCD	74.8999	76.5245	59.7495	53.2165	62.9206	63.9922		75.7122	56.483	63.4564		74.6022	83.8126		YES
PRKCE	9.64365	9.38083	9.43398	9.11043	8.12404	0		9.51224	9.27221	4.06202		97.4766	42.7031
PRKCG	16.7929	16.2481	13.4164	13.784	12	12.5698		16.5205	13.6002	12.2849		82.3235	74.3617
PRKCI	18.3303	19.8997	14.9666	12.8841	12.4097	16.1555		19.115	13.9254	14.2826		72.8504	74.7191		YES
PRKCQ	17.7482	12.3693	10.9545	10.3923	13.5647	14		15.0588	10.6734	13.7823		70.8781	91.5236		YES
PRKD1	6.48074	6.55744	0	5.91608	0	0		6.51909	2.95804	0		45.375	0
PRKD2	10.8167	11.619	8.3666	8.77496	7.74597	6.9282		11.2178	8.57078	7.33708		76.4034	65.4057		YES
PRKD3	2.44949	3	2	2.44949	2	1.41421		2.72474	2.22474	1.70711		81.6497	62.652
PRKDC	27.7128	23.2164	26.8328	24.4949	25.3772	25.04		25.4646	25.6639	25.2086		100.783	98.9946		YES
RAF1	14.2829	14.4222	12.2474	9.79796	9.38083	11.619		14.3525	11.0227	10.4999		76.7997	73.1571
ROCK1	17.0294	11.5758	19.3649	18.4932	14.6969	14.6969		14.3026	18.9291	14.6969		132.347	102.757		YES
ROCK2	16.6132	14.5945	12.7279	12.7279	11.619	13.8564		15.6039	12.7279	12.7377		81.5689	81.6315		YES
RPS6KA1	53.8516	51.8073	26.1534	21.2132	16.9115	16.4317		52.8295	23.6833	16.6716		44.8297	31.5574		YES
RPS6KA3	66.1135	68.1175	39.7995	36.0278	30.1993	34.2491		67.1155	37.9136	32.2242		56.4901	48.013		YES	5.00086
RPS6KA4	2.64575	0	0	2.64575	0	2.23607		1.32288	1.32288	1.11803		100	84.5154		YES
RPS6KB1	33.541	23.2379	8.66025	14.4222	9.89949	9.16515		28.3895	11.5412	9.53232		40.6532	33.577		YES	4.84745
RPS6KB2	0	3	0	0	3	0		1.5	0	1.5		0	100
SGK3	14.5602	17.3205	11.5326	9.21954	0	0		15.9404	10.3761	0		65.093	0		YES
SIK2	1.73205	1.41421	1	0	0	0		1.57313	0.5	0		31.7837	0		YES	7.461
SLK	8	3.87298	3.87298	8	3.87298	9.48683		5.93649	5.93649	6.67991		100	112.523		YES	5.04399
SMG1	3.4641	3.4641	4.47214	3.4641	2.82843	3.4641		3.4641	3.96812	3.14626		114.55	90.8248
SRC	4.47214	5.09902	4.24264	4.24264	4.24264	4.89898		4.78558	4.24264	4.57081		88.6547	95.5122		YES
SRPK1	3.16228	4.24264	2	5.91608	5.2915	7.34847		3.70246	3.95804	6.31999		106.903	170.697		YES
SRPK2	3	3	3	3.4641	3	3		3	3.23205	3		107.735	100		YES
STK10	9.21954	7.48331	8.66025	7.48331	7.2111	7.2111		8.35143	8.07178	7.2111		96.6515	86.3457		YES	5.86221
STK11	4.47214	4.58258	5	4.12311	3.87298	4.24264		4.52736	4.56155	4.05781		100.755	89.6287		YES
STK24	8.48528	5.65685	5.65685	6.7082	6.7082	7.74597		7.07107	6.18253	7.22709		87.4342	102.206		YES
STK25	4.89898	4.89898	4.89898	6.32456	5.47723	6.48074		4.89898	5.61177	5.97898		114.55	122.045		YES
STK26	9	13.0767	9	10.4881	10.198	11.619		11.0383	9.74404	10.9085		88.2745	98.8236		YES
STK3	10.4881	8.3666	9.94987	8.48528	7.93725	8.3666		9.42734	9.21758	8.15193		97.7749	86.4711		YES	6.37675
STK38	3	3	3	3	2.44949	2.44949		3	3	2.44949		100	81.6497		YES
STK39	1.73205	1.73205	0	0	1	2.44949		1.73205	0	1.72474		0	99.5782		YES
STK4	5.2915	3.31662	5.19615	4.58258	2.82843	3		4.30406	4.88936	2.91421		113.599	67.7084		YES	6.10241
SYK	2.23607	2.23607	2	1.73205	1.41421	2.23607		2.23607	1.86603	1.82514		83.4512	81.6228		YES
TAF1	0	2.44949	0	0	0	0		1.22474	0	0		0	0
TBK1	5.38516	9.79796	9.79796	7.54983	0	0		7.59156	8.6739	0		114.257	0		YES	7.43021
TESK1	6.63325	4.47214	0	0	0	2.44949		5.55269	0	1.22474		0	22.0568
TGFBR2	12.5698	11.9164	10.6771	8.83176	6.16441	10.583		12.2431	9.75442	8.37371		79.6729	68.3954
TLK1	11.3137	8.3666	9	7.54983	5.83095	7.34847		9.84015	8.27492	6.58971		84.0934	66.9676		YES
TLK2	16.2788	19.6214	17.4929	12.6491	13.2288	12.8452		17.9501	15.071	13.037		83.9604	72.629		YES
TNIK	4.89898	2.44949	2.44949	3.87298	3.87298	3.16228		3.67423	3.16124	3.51763		86.038	95.7378		YES	4.90322
TRPM7	3	4.47214	4.47214	5	5	4		3.73607	4.73607	4.5		126.766	120.447
TTK	47.1805	42.2493	27.8568	31.4643	16.7033	24.1661		44.7149	29.6605	20.4347		66.3325	45.7		YES	6.24873
ULK1	18.1659	18	16.7332	16.9115	10.9545	12.9615		18.083	16.8224	11.958		93.0289	66.1284		YES
VRK1	1.41421	0	0	0	1	1		0.707107	0	1		0	141.421		YES
VRK2	2.44949	0	0	0	0	0		1.22474	0	0		0	0
WEE1	6.9282	6	6.48074	5.91608	5.2915	6.48074		6.4641	6.19841	5.88612		95.8897	91.0586		YES
